# MycoMobilome: A community-focused non-redundant database of transposable element consensus sequences for the fungal kingdom

**DOI:** 10.1101/2025.10.28.685023

**Authors:** Tobias Baril, Daniel Croll

**Affiliations:** Laboratory of Evolutionary Genetics, Institute of Biology, University of Neuchâtel, Rue Émile-Argand 11, 2000 Neuchâtel, Switzerland

## Abstract

Transposable elements (TEs) are found in nearly all eukaryotic genomes. Despite significant advances in the sequencing of genomes, TE resources remain sparse, leading to a lack of traceability, reproducibility, and duplication of effort when annotating TEs. Here, we focus on the fungal kingdom and present MycoMobilome, a non-redundant database of TE consensus sequences systematically curated using a set of 4,309 genomes covering all major clades. The initial database contains 276,641 consensus sequences after filtering to remove putative host genes and low-quality consensus sequences. We provide a consistent naming convention to surface information on the confidence in the classification including potential conflicting ORF functions, along with metadata to enable evaluation of TEs of interest and to determine whether further curation work is required on a case-by-case basis. Finally, we provide guidelines for community contributions, and encourage researchers to deposit new or curated sequences, which will be incorporated into future MycoMobilome releases.
