## Supplementary Table 1 for "MycoMobilome: A community-focused non-redundant database of transposable element consensus sequences for the fungal kingdom"

### Sheet: S1_AnnotationQuantifications
Organism	Annotation_Dataset	Current_Methods_Classification	MycoMobilome_Classification	MycoMobilome_ProteinEvidenceLabel	Current_Methods_CoverageBp	MycoMobilome_CoverageBp	GenomeSizeBp
M. oryzae	current_methodologies_only	Other (Simple Repeat, Microsatellite, RNA)	NA	NA	325222	0	40979121
M. oryzae	mycomobilome_only	NA	DNA	Disagreement	0	167138	40979121
M. oryzae	mycomobilome_only	NA	DNA	Protein Evidence	0	87547	40979121
M. oryzae	mycomobilome_only	NA	LINE	Disagreement	0	87686	40979121
M. oryzae	mycomobilome_only	NA	LINE	Protein Evidence	0	35415	40979121
M. oryzae	mycomobilome_only	NA	LTR	Disagreement	0	191236	40979121
M. oryzae	mycomobilome_only	NA	LTR	Protein Evidence	0	99218	40979121
M. oryzae	mycomobilome_only	NA	Other (Simple Repeat, Microsatellite, RNA)	Disagreement	0	8195	40979121
M. oryzae	mycomobilome_only	NA	Other (Simple Repeat, Microsatellite, RNA)	No Evidence	0	23395	40979121
M. oryzae	mycomobilome_only	NA	Other (Simple Repeat, Microsatellite, RNA)	Protein Evidence	0	2193	40979121
M. oryzae	mycomobilome_only	NA	Penelope	Disagreement	0	4695	40979121
M. oryzae	mycomobilome_only	NA	Penelope	Protein Evidence	0	676	40979121
M. oryzae	mycomobilome_only	NA	Rolling Circle	Disagreement	0	11330	40979121
M. oryzae	mycomobilome_only	NA	Rolling Circle	Protein Evidence	0	7421	40979121
M. oryzae	mycomobilome_only	NA	SINE	Disagreement	0	8029	40979121
M. oryzae	mycomobilome_only	NA	SINE	No Evidence	0	16417	40979121
M. oryzae	mycomobilome_only	NA	Unclassified	Disagreement	0	209129	40979121
M. oryzae	mycomobilome_only	NA	Unclassified	No Evidence	0	1483255	40979121
M. oryzae	mycomobilome_only	NA	Unclassified	Protein Evidence	0	32873	40979121
M. oryzae	shared_repeats	DNA	DNA	Disagreement	228287	158411	40979121
M. oryzae	shared_repeats	DNA	DNA	Protein Evidence	948531	750429	40979121
M. oryzae	shared_repeats	DNA	LINE	Disagreement	32267	34556	40979121
M. oryzae	shared_repeats	DNA	LINE	Protein Evidence	13211	45722	40979121
M. oryzae	shared_repeats	DNA	LTR	Disagreement	19971	4237	40979121
M. oryzae	shared_repeats	DNA	LTR	Protein Evidence	168186	247467	40979121
M. oryzae	shared_repeats	DNA	Other (Simple Repeat, Microsatellite, RNA)	No Evidence	842	45	40979121
M. oryzae	shared_repeats	DNA	Rolling Circle	Protein Evidence	829	36	40979121
M. oryzae	shared_repeats	DNA	SINE	No Evidence	42446	10985	40979121
M. oryzae	shared_repeats	DNA	Unclassified	Disagreement	27364	11849	40979121
M. oryzae	shared_repeats	DNA	Unclassified	No Evidence	80890	37570	40979121
M. oryzae	shared_repeats	LINE	DNA	Disagreement	38584	1355	40979121
M. oryzae	shared_repeats	LINE	DNA	Protein Evidence	35691	10440	40979121
M. oryzae	shared_repeats	LINE	LINE	Disagreement	115148	79161	40979121
M. oryzae	shared_repeats	LINE	LINE	Protein Evidence	675127	666401	40979121
M. oryzae	shared_repeats	LINE	LTR	Disagreement	13389	67	40979121
M. oryzae	shared_repeats	LINE	LTR	Protein Evidence	81064	57622	40979121
M. oryzae	shared_repeats	LINE	Other (Simple Repeat, Microsatellite, RNA)	No Evidence	5960	18	40979121
M. oryzae	shared_repeats	LINE	Penelope	Disagreement	8333	57	40979121
M. oryzae	shared_repeats	LINE	Rolling Circle	Protein Evidence	6669	57	40979121
M. oryzae	shared_repeats	LINE	SINE	No Evidence	33966	5701	40979121
M. oryzae	shared_repeats	LINE	Unclassified	Disagreement	16186	562	40979121
M. oryzae	shared_repeats	LINE	Unclassified	No Evidence	237489	13554	40979121
M. oryzae	shared_repeats	LTR	DNA	Disagreement	117613	22432	40979121
M. oryzae	shared_repeats	LTR	DNA	Protein Evidence	327319	193221	40979121
M. oryzae	shared_repeats	LTR	LINE	Disagreement	145636	146994	40979121
M. oryzae	shared_repeats	LTR	LINE	Protein Evidence	26937	70077	40979121
M. oryzae	shared_repeats	LTR	LTR	Disagreement	103589	100291	40979121
M. oryzae	shared_repeats	LTR	LTR	Protein Evidence	2958208	4080387	40979121
M. oryzae	shared_repeats	LTR	Other (Simple Repeat, Microsatellite, RNA)	No Evidence	261	235	40979121
M. oryzae	shared_repeats	LTR	Rolling Circle	Protein Evidence	210	50	40979121
M. oryzae	shared_repeats	LTR	SINE	No Evidence	26092	21044	40979121
M. oryzae	shared_repeats	LTR	Unclassified	Disagreement	158061	43599	40979121
M. oryzae	shared_repeats	LTR	Unclassified	No Evidence	459893	136342	40979121
M. oryzae	shared_repeats	Other (Simple Repeat, Microsatellite, RNA)	DNA	Disagreement	22888	75820	40979121
M. oryzae	shared_repeats	Other (Simple Repeat, Microsatellite, RNA)	DNA	Protein Evidence	13438	37919	40979121
M. oryzae	shared_repeats	Other (Simple Repeat, Microsatellite, RNA)	LINE	Disagreement	10982	30130	40979121
M. oryzae	shared_repeats	Other (Simple Repeat, Microsatellite, RNA)	LINE	Protein Evidence	6123	211019	40979121
M. oryzae	shared_repeats	Other (Simple Repeat, Microsatellite, RNA)	LTR	Disagreement	20533	184533	40979121
M. oryzae	shared_repeats	Other (Simple Repeat, Microsatellite, RNA)	LTR	Protein Evidence	17772	124338	40979121
M. oryzae	shared_repeats	Other (Simple Repeat, Microsatellite, RNA)	Other (Simple Repeat, Microsatellite, RNA)	Disagreement	3411	3786	40979121
M. oryzae	shared_repeats	Other (Simple Repeat, Microsatellite, RNA)	Other (Simple Repeat, Microsatellite, RNA)	No Evidence	41246	63398	40979121
M. oryzae	shared_repeats	Other (Simple Repeat, Microsatellite, RNA)	Penelope	Disagreement	2933	3466	40979121
M. oryzae	shared_repeats	Other (Simple Repeat, Microsatellite, RNA)	Penelope	Protein Evidence	271	213	40979121
M. oryzae	shared_repeats	Other (Simple Repeat, Microsatellite, RNA)	Rolling Circle	Disagreement	1620	1776	40979121
M. oryzae	shared_repeats	Other (Simple Repeat, Microsatellite, RNA)	Rolling Circle	Protein Evidence	1898	2287	40979121
M. oryzae	shared_repeats	Other (Simple Repeat, Microsatellite, RNA)	SINE	Disagreement	73	1116	40979121
M. oryzae	shared_repeats	Other (Simple Repeat, Microsatellite, RNA)	SINE	No Evidence	1904	24073	40979121
M. oryzae	shared_repeats	Other (Simple Repeat, Microsatellite, RNA)	Unclassified	Disagreement	28477	85383	40979121
M. oryzae	shared_repeats	Other (Simple Repeat, Microsatellite, RNA)	Unclassified	No Evidence	137354	479942	40979121
M. oryzae	shared_repeats	Other (Simple Repeat, Microsatellite, RNA)	Unclassified	Protein Evidence	264	453	40979121
M. oryzae	shared_repeats	SINE	DNA	Disagreement	7668	3000	40979121
M. oryzae	shared_repeats	SINE	DNA	Protein Evidence	1823	6520	40979121
M. oryzae	shared_repeats	SINE	LINE	Disagreement	12889	1879	40979121
M. oryzae	shared_repeats	SINE	LINE	Protein Evidence	6810	8627	40979121
M. oryzae	shared_repeats	SINE	LTR	Disagreement	474	26	40979121
M. oryzae	shared_repeats	SINE	LTR	Protein Evidence	5418	12463	40979121
M. oryzae	shared_repeats	SINE	Penelope	Disagreement	298	64	40979121
M. oryzae	shared_repeats	SINE	SINE	No Evidence	65788	67971	40979121
M. oryzae	shared_repeats	SINE	Unclassified	Disagreement	13	46	40979121
M. oryzae	shared_repeats	SINE	Unclassified	No Evidence	15823	2384	40979121
C. neoformans	current_methodologies_only	DNA	NA	NA	67	0	18916112
C. neoformans	current_methodologies_only	LTR	NA	NA	59	0	18916112
C. neoformans	current_methodologies_only	Other (Simple Repeat, Microsatellite, RNA)	NA	NA	137467	0	18916112
C. neoformans	current_methodologies_only	Unclassified	NA	NA	209	0	18916112
C. neoformans	mycomobilome_only	NA	DNA	Disagreement	0	93518	18916112
C. neoformans	mycomobilome_only	NA	DNA	Protein Evidence	0	74307	18916112
C. neoformans	mycomobilome_only	NA	LINE	Disagreement	0	65462	18916112
C. neoformans	mycomobilome_only	NA	LINE	Protein Evidence	0	20671	18916112
C. neoformans	mycomobilome_only	NA	LTR	Disagreement	0	134580	18916112
C. neoformans	mycomobilome_only	NA	LTR	Protein Evidence	0	232134	18916112
C. neoformans	mycomobilome_only	NA	Other (Simple Repeat, Microsatellite, RNA)	Disagreement	0	1858	18916112
C. neoformans	mycomobilome_only	NA	Other (Simple Repeat, Microsatellite, RNA)	No Evidence	0	3837	18916112
C. neoformans	mycomobilome_only	NA	Other (Simple Repeat, Microsatellite, RNA)	Protein Evidence	0	1877	18916112
C. neoformans	mycomobilome_only	NA	Penelope	Disagreement	0	2415	18916112
C. neoformans	mycomobilome_only	NA	Rolling Circle	Disagreement	0	9420	18916112
C. neoformans	mycomobilome_only	NA	Rolling Circle	Protein Evidence	0	2362	18916112
C. neoformans	mycomobilome_only	NA	SINE	No Evidence	0	9524	18916112
C. neoformans	mycomobilome_only	NA	Unclassified	Disagreement	0	64748	18916112
C. neoformans	mycomobilome_only	NA	Unclassified	No Evidence	0	702283	18916112
C. neoformans	mycomobilome_only	NA	Unclassified	Protein Evidence	0	27493	18916112
C. neoformans	shared_repeats	DNA	DNA	Protein Evidence	106	471	18916112
C. neoformans	shared_repeats	LINE	DNA	Disagreement	1073	1393	18916112
C. neoformans	shared_repeats	LINE	DNA	Protein Evidence	64	298	18916112
C. neoformans	shared_repeats	LINE	LTR	Disagreement	593	3523	18916112
C. neoformans	shared_repeats	LINE	LTR	Protein Evidence	453	640	18916112
C. neoformans	shared_repeats	LINE	Unclassified	Disagreement	758	2900	18916112
C. neoformans	shared_repeats	LINE	Unclassified	No Evidence	2724	8151	18916112
C. neoformans	shared_repeats	LTR	LTR	Protein Evidence	28090	345929	18916112
C. neoformans	shared_repeats	Other (Simple Repeat, Microsatellite, RNA)	DNA	Disagreement	6707	14843	18916112
C. neoformans	shared_repeats	Other (Simple Repeat, Microsatellite, RNA)	DNA	Protein Evidence	4129	7121	18916112
C. neoformans	shared_repeats	Other (Simple Repeat, Microsatellite, RNA)	LINE	Disagreement	4410	226925	18916112
C. neoformans	shared_repeats	Other (Simple Repeat, Microsatellite, RNA)	LINE	Protein Evidence	1364	6995	18916112
C. neoformans	shared_repeats	Other (Simple Repeat, Microsatellite, RNA)	LTR	Disagreement	5448	23627	18916112
C. neoformans	shared_repeats	Other (Simple Repeat, Microsatellite, RNA)	LTR	Protein Evidence	11537	412308	18916112
C. neoformans	shared_repeats	Other (Simple Repeat, Microsatellite, RNA)	Other (Simple Repeat, Microsatellite, RNA)	Disagreement	716	486	18916112
C. neoformans	shared_repeats	Other (Simple Repeat, Microsatellite, RNA)	Other (Simple Repeat, Microsatellite, RNA)	No Evidence	8007	12260	18916112
C. neoformans	shared_repeats	Other (Simple Repeat, Microsatellite, RNA)	Penelope	Disagreement	763	558	18916112
C. neoformans	shared_repeats	Other (Simple Repeat, Microsatellite, RNA)	Rolling Circle	Disagreement	900	1548	18916112
C. neoformans	shared_repeats	Other (Simple Repeat, Microsatellite, RNA)	Rolling Circle	Protein Evidence	1539	1851	18916112
C. neoformans	shared_repeats	Other (Simple Repeat, Microsatellite, RNA)	SINE	No Evidence	160	399	18916112
C. neoformans	shared_repeats	Other (Simple Repeat, Microsatellite, RNA)	Unclassified	Disagreement	8299	18381	18916112
C. neoformans	shared_repeats	Other (Simple Repeat, Microsatellite, RNA)	Unclassified	No Evidence	33668	251589	18916112
C. neoformans	shared_repeats	Other (Simple Repeat, Microsatellite, RNA)	Unclassified	Protein Evidence	112	2566	18916112
C. neoformans	shared_repeats	Rolling Circle	DNA	Disagreement	64	5	18916112
C. neoformans	shared_repeats	Rolling Circle	LTR	Protein Evidence	64	10	18916112
C. neoformans	shared_repeats	Rolling Circle	Other (Simple Repeat, Microsatellite, RNA)	No Evidence	64	61	18916112
C. neoformans	shared_repeats	Rolling Circle	Rolling Circle	Protein Evidence	164	609	18916112
C. neoformans	shared_repeats	Rolling Circle	Unclassified	No Evidence	122	199	18916112
C. neoformans	shared_repeats	Rolling Circle	Unclassified	Protein Evidence	64	67	18916112
C. neoformans	shared_repeats	Unclassified	DNA	Disagreement	808	672	18916112
C. neoformans	shared_repeats	Unclassified	DNA	Protein Evidence	118	1187	18916112
C. neoformans	shared_repeats	Unclassified	LTR	Protein Evidence	497	370	18916112
C. neoformans	shared_repeats	Unclassified	Other (Simple Repeat, Microsatellite, RNA)	No Evidence	43	40	18916112
C. neoformans	shared_repeats	Unclassified	Rolling Circle	Protein Evidence	307	137	18916112
C. neoformans	shared_repeats	Unclassified	Unclassified	Disagreement	2147	3517	18916112
C. neoformans	shared_repeats	Unclassified	Unclassified	No Evidence	1163	3467	18916112
C. neoformans	shared_repeats	Unclassified	Unclassified	Protein Evidence	253	44	18916112
C. albicans	current_methodologies_only	LTR	NA	NA	29598	0	28605416
C. albicans	mycomobilome_only	NA	DNA	Disagreement	0	197186	28605416
C. albicans	mycomobilome_only	NA	DNA	Protein Evidence	0	81977	28605416
C. albicans	mycomobilome_only	NA	LINE	Disagreement	0	89284	28605416
C. albicans	mycomobilome_only	NA	LINE	Protein Evidence	0	31747	28605416
C. albicans	mycomobilome_only	NA	LTR	Disagreement	0	207211	28605416
C. albicans	mycomobilome_only	NA	LTR	Protein Evidence	0	64285	28605416
C. albicans	mycomobilome_only	NA	Other (Simple Repeat, Microsatellite, RNA)	Disagreement	0	8492	28605416
C. albicans	mycomobilome_only	NA	Other (Simple Repeat, Microsatellite, RNA)	No Evidence	0	89120	28605416
C. albicans	mycomobilome_only	NA	Other (Simple Repeat, Microsatellite, RNA)	Protein Evidence	0	46893	28605416
C. albicans	mycomobilome_only	NA	Penelope	Disagreement	0	6161	28605416
C. albicans	mycomobilome_only	NA	Penelope	Protein Evidence	0	280	28605416
C. albicans	mycomobilome_only	NA	Rolling Circle	Disagreement	0	11624	28605416
C. albicans	mycomobilome_only	NA	Rolling Circle	Protein Evidence	0	5364	28605416
C. albicans	mycomobilome_only	NA	SINE	Disagreement	0	2318	28605416
C. albicans	mycomobilome_only	NA	SINE	No Evidence	0	20643	28605416
C. albicans	mycomobilome_only	NA	Unclassified	Disagreement	0	223547	28605416
C. albicans	mycomobilome_only	NA	Unclassified	No Evidence	0	1302242	28605416
C. albicans	mycomobilome_only	NA	Unclassified	Protein Evidence	0	30101	28605416
C. albicans	shared_repeats	LINE	LINE	Disagreement	8450	4612	28605416
C. albicans	shared_repeats	LINE	LINE	Protein Evidence	24198	10874	28605416
C. albicans	shared_repeats	LINE	LTR	Protein Evidence	11523	110	28605416
C. albicans	shared_repeats	LINE	Unclassified	Disagreement	8450	88	28605416
C. albicans	shared_repeats	LINE	Unclassified	No Evidence	11523	48	28605416
C. albicans	shared_repeats	LTR	DNA	Disagreement	14305	218	28605416
C. albicans	shared_repeats	LTR	LINE	Disagreement	8121	30525	28605416
C. albicans	shared_repeats	LTR	LTR	Disagreement	78979	63295	28605416
C. albicans	shared_repeats	LTR	LTR	Protein Evidence	71043	41768	28605416
C. albicans	shared_repeats	LTR	Other (Simple Repeat, Microsatellite, RNA)	No Evidence	940	142	28605416
C. albicans	shared_repeats	LTR	Rolling Circle	Disagreement	15380	205	28605416
C. albicans	shared_repeats	LTR	Unclassified	Disagreement	13777	78	28605416
C. albicans	shared_repeats	LTR	Unclassified	No Evidence	85505	37547	28605416
C. albicans	shared_repeats	Other (Simple Repeat, Microsatellite, RNA)	Unclassified	No Evidence	524910	1106687	28605416
